# Mitochondrial introgression in North American red-backed voles is facilitated by co-introgression at nuclear-encoded mitochondrial genes

**DOI:** 10.64898/2026.07.22.740054

**Authors:** Ben J. Wiens, Jocelyn P. Colella

## Abstract

Mitochondrial genomes encode for the proteins and RNAs that serve as the basis for aerobic respiration and energy production. Yet mitochondria depend on the nuclear genome for hundreds of additional genes whose products engage in core metabolic processes (N-mt genes). Despite strong selective pressure for coevolved mitonuclear interactions, there are numerous examples of mitochondrial introgression across species barriers. Mitonuclear co-introgression, a process whereby alleles at N-mt genes move across species boundaries in concert with mitochondrial genomes, has been suggested as a mechanism whereby species could capture heterospecific mitochondria while avoiding mitonuclear incompatibilities, but evidence for this phenomenon is sparse. We test for evidence of mitonuclear co-introgression in two discordant populations of North American red-backed voles (*Clethrionomys gapperi* nuclear genomes, *C. rutilus* mitochondrial genomes) using whole genome resequencing. We find that N-mt genes in both populations are significantly enriched for *C. rutilus* ancestry, with evidence of co-introgression at eighteen N-mt genes. Notably, two N-mt genes directly associated with mitochondrial translation are fixed or nearly fixed for *C. rutilus* ancestry in both discordant populations and analyses of genetic variation at these genes suggest recent selective sweeps. We pair these findings with mitochondrial phylogenies, recent demographic histories, and recombination maps, which support a scenario of ongoing introgression in British Columbia but cessation of gene flow in Southeast Alaska. Together, our results show that mitochondrial introgression in North American red-backed voles is adaptive and that mitonuclear incompatibilities are avoided through mitonuclear co-introgression.
