## Supplementary File 1 for "Mitochondrial introgression in North American red-backed voles is facilitated by co-introgression at nuclear-encoded mitochondrial genes"

Museum_catalog_number	Working_ID	SRA_BioSample	Genus	Species (nuclear)	Species (mitochondrial)	Type	Population	Country	State/Province	Latitude	Longitude	Sex	Collection_date	Tissue_type	Million_reads	Average_depth
KU:Mamm:174252	FN3758	TBD	Clethrionomys	gapperi	rutilus	discordant	BC_discordant	Canada	British Columbia	57.436008034273982	-130.234732	female	25-Jul-24	liver	123.7	12.1
KU:Mamm:174256	FN3762	TBD	Clethrionomys	gapperi	rutilus	discordant	BC_discordant	Canada	British Columbia	57.436201991513371	-130.234588	male	26-Jul-24	liver	198	20.3
KU:Mamm:174282	FN3788	TBD	Clethrionomys	gapperi	rutilus	discordant	BC_discordant	Canada	British Columbia	57.364272018894553	-130.251251	male	29-Jul-24	liver	150.9	15.9
KU:Mamm:174283	FN3789	TBD	Clethrionomys	gapperi	rutilus	discordant	BC_discordant	Canada	British Columbia	57.364381989464164	-130.249948	female	29-Jul-24	liver	133.4	13.4
KU:Mamm:174284	FN3790	TBD	Clethrionomys	gapperi	rutilus	discordant	BC_discordant	Canada	British Columbia	57.382753025740385	-130.261611	female	29-Jul-24	liver	134.5	13.3
KU:Mamm:174285	FN3791	TBD	Clethrionomys	gapperi	rutilus	discordant	BC_discordant	Canada	British Columbia	57.382706003263593	-130.261608	female	29-Jul-24	liver	163.3	16
KU:Mamm:174313	FN3819	TBD	Clethrionomys	gapperi	rutilus	discordant	BC_discordant	Canada	British Columbia	57.446496980264783	-130.234324	male	5-Aug-24	liver	96.5	8.9
KU:Mamm:174329	FN3835	TBD	Clethrionomys	gapperi	rutilus	discordant	BC_discordant	Canada	British Columbia	57.437849035486579	-130.230425	female	8-Aug-24	liver	77.5	6.6
KU:Mamm:174330	FN3836	TBD	Clethrionomys	gapperi	rutilus	discordant	BC_discordant	Canada	British Columbia	57.437673015519977	-130.230678	male	8-Aug-24	liver	114.9	11.6
KU:Mamm:174331	FN3837	TBD	Clethrionomys	gapperi	rutilus	discordant	BC_discordant	Canada	British Columbia	57.438023965805769	-130.230148	male	8-Aug-24	liver	109.9	10.7
KU:Mamm:174361	FN3867	TBD	Clethrionomys	gapperi	rutilus	discordant	BC_discordant	Canada	British Columbia	57.437731018289924	-130.230366	male	10-Aug-24	liver	173.1	18.2
KU:Mamm:174372	FN3878	TBD	Clethrionomys	gapperi	rutilus	discordant	BC_discordant	Canada	British Columbia	57.436337023973465	-130.23095	male	11-Aug-24	liver	213.1	22
KU:Mamm:174373	FN3879	TBD	Clethrionomys	gapperi	rutilus	discordant	BC_discordant	Canada	British Columbia	57.437707968056202	-130.230573	female	11-Aug-24	liver	184.9	19.1
KU:Mamm:174374	FN3880	TBD	Clethrionomys	gapperi	rutilus	discordant	BC_discordant	Canada	British Columbia	57.437999993562698	-130.230286	female	11-Aug-24	liver	149.5	15.1
UAM:Mamm:59964	UAM59964	TBD	Clethrionomys	gapperi	gapperi	ref_gapperi	BC_ref_gapperi	Canada	British Columbia	55.69	-128.765	female	20-Sep-01	liver/kidney	237.3	25.6
UAM:Mamm:59965	UAM59965	TBD	Clethrionomys	gapperi	gapperi	ref_gapperi	BC_ref_gapperi	Canada	British Columbia	55.69	-128.765	male	20-Sep-01	liver/kidney	258.5	28.7
UAM:Mamm:59966	UAM59966	TBD	Clethrionomys	gapperi	gapperi	ref_gapperi	BC_ref_gapperi	Canada	British Columbia	55.69	-128.765	male	20-Sep-01	liver/kidney	223.9	25.2
UAM:Mamm:59967	UAM59967	TBD	Clethrionomys	gapperi	gapperi	ref_gapperi	BC_ref_gapperi	Canada	British Columbia	55.69	-128.765	male	20-Sep-01	liver/kidney	232.7	26.3
UAM:Mamm:59968	UAM59968	TBD	Clethrionomys	gapperi	gapperi	ref_gapperi	BC_ref_gapperi	Canada	British Columbia	55.69	-128.765	male	20-Sep-01	liver/kidney	241.6	26.9
UAM:Mamm:59969	UAM59969	TBD	Clethrionomys	gapperi	gapperi	ref_gapperi	BC_ref_gapperi	Canada	British Columbia	55.69	-128.765	female	20-Sep-01	liver/kidney	237.5	26.1
UAM:Mamm:59970	UAM59970	TBD	Clethrionomys	gapperi	gapperi	ref_gapperi	BC_ref_gapperi	Canada	British Columbia	55.69	-128.765	female	20-Sep-01	liver/kidney	147.5	16.3
UAM:Mamm:59971	UAM59971	TBD	Clethrionomys	gapperi	gapperi	ref_gapperi	BC_ref_gapperi	Canada	British Columbia	55.69	-128.765	male	20-Sep-01	liver/kidney	190.9	21.2
UAM:Mamm:59972	UAM59972	TBD	Clethrionomys	gapperi	gapperi	ref_gapperi	BC_ref_gapperi	Canada	British Columbia	55.69	-128.765	male	20-Sep-01	liver/kidney	187.6	20.6
UAM:Mamm:59973	UAM59973	TBD	Clethrionomys	gapperi	gapperi	ref_gapperi	BC_ref_gapperi	Canada	British Columbia	55.69	-128.765	male	20-Sep-01	liver/kidney	290.1	29.4
UAM:Mamm:59974	UAM59974	TBD	Clethrionomys	gapperi	gapperi	ref_gapperi	BC_ref_gapperi	Canada	British Columbia	55.69	-128.765	male	20-Sep-01	liver/kidney	157	17.5
UAM:Mamm:59975	UAM59975	TBD	Clethrionomys	gapperi	gapperi	ref_gapperi	BC_ref_gapperi	Canada	British Columbia	55.69	-128.765	female	20-Sep-01	liver/kidney	185.5	19.7
UAM:Mamm:59976	UAM59976	TBD	Clethrionomys	gapperi	gapperi	ref_gapperi	BC_ref_gapperi	Canada	British Columbia	55.69	-128.765	male	20-Sep-01	liver/kidney	132.4	14.5
MSB:Mamm:198512	MSB198512	TBD	Clethrionomys	rutilus	rutilus	ref_rutilus	BC_ref_rutilus	Canada	British Columbia	58.38252778	-129.9187778	male	14-Aug-03	liver	240.2	25.4
MSB:Mamm:199067	MSB199067	TBD	Clethrionomys	rutilus	rutilus	ref_rutilus	BC_ref_rutilus	Canada	British Columbia	58.38252778	-129.9187778	male	14-Aug-03	liver	269.9	28.8
MSB:Mamm:199079	MSB199079	TBD	Clethrionomys	rutilus	rutilus	ref_rutilus	BC_ref_rutilus	Canada	British Columbia	58.38252778	-129.9187778	female	15-Aug-03	liver	235.6	26
MSB:Mamm:199080	MSB199080	TBD	Clethrionomys	rutilus	rutilus	ref_rutilus	BC_ref_rutilus	Canada	British Columbia	58.38252778	-129.9187778	male	15-Aug-03	liver	187.2	20.9
MSB:Mamm:199082	MSB199082	TBD	Clethrionomys	rutilus	rutilus	ref_rutilus	BC_ref_rutilus	Canada	British Columbia	58.38252778	-129.9187778	male	15-Aug-03	liver	221.1	24.9
MSB:Mamm:199092	MSB199092	TBD	Clethrionomys	rutilus	rutilus	ref_rutilus	BC_ref_rutilus	Canada	British Columbia	58.38252778	-129.9187778	male	15-Aug-03	liver	199	22
MSB:Mamm:199096	MSB199096	TBD	Clethrionomys	rutilus	rutilus	ref_rutilus	BC_ref_rutilus	Canada	British Columbia	58.38252778	-129.9187778	male	15-Aug-03	liver	260.4	28.5
MSB:Mamm:199104	MSB199104	TBD	Clethrionomys	rutilus	rutilus	ref_rutilus	BC_ref_rutilus	Canada	British Columbia	58.38252778	-129.9187778	male	15-Aug-03	liver	230.6	25.9
MSB:Mamm:199112	MSB199112	TBD	Clethrionomys	rutilus	rutilus	ref_rutilus	BC_ref_rutilus	Canada	British Columbia	58.38252778	-129.9187778	female	14-Aug-03	liver	247.5	26.9
MSB:Mamm:199119	MSB199119	TBD	Clethrionomys	rutilus	rutilus	ref_rutilus	BC_ref_rutilus	Canada	British Columbia	58.38252778	-129.9187778	female	15-Aug-03	liver	181.8	19.9
MSB:Mamm:199121	MSB199121	TBD	Clethrionomys	rutilus	rutilus	ref_rutilus	BC_ref_rutilus	Canada	British Columbia	58.38252778	-129.9187778	male	15-Aug-03	liver	212.4	23.3
MSB:Mamm:199122	MSB199122	TBD	Clethrionomys	rutilus	rutilus	ref_rutilus	BC_ref_rutilus	Canada	British Columbia	58.38252778	-129.9187778	female	15-Aug-03	liver	194	20.6
MSB:Mamm:199126	MSB199126	TBD	Clethrionomys	rutilus	rutilus	ref_rutilus	BC_ref_rutilus	Canada	British Columbia	58.38252778	-129.9187778	male	15-Aug-03	liver	246.8	26.2
MSB:Mamm:199127	MSB199127	TBD	Clethrionomys	rutilus	rutilus	ref_rutilus	BC_ref_rutilus	Canada	British Columbia	58.38252778	-129.9187778	male	15-Aug-03	liver	249.4	26
MSB:Mamm:199129	MSB199129	TBD	Clethrionomys	rutilus	rutilus	ref_rutilus	BC_ref_rutilus	Canada	British Columbia	58.38252778	-129.9187778	male	15-Aug-03	liver	213.1	23.3
MSB:Mamm:199132	MSB199132	TBD	Clethrionomys	rutilus	rutilus	ref_rutilus	BC_ref_rutilus	Canada	British Columbia	58.38252778	-129.9187778	female	15-Aug-03	liver	258.4	25.8
MSB:Mamm:199133	MSB199133	TBD	Clethrionomys	rutilus	rutilus	ref_rutilus	BC_ref_rutilus	Canada	British Columbia	58.38252778	-129.9187778	male	15-Aug-03	liver	196.7	22
MSB:Mamm:199134	MSB199134	TBD	Clethrionomys	rutilus	rutilus	ref_rutilus	BC_ref_rutilus	Canada	British Columbia	58.38252778	-129.9187778	female	15-Aug-03	liver	226.1	24.6
MSB:Mamm:199135	MSB199135	TBD	Clethrionomys	rutilus	rutilus	ref_rutilus	BC_ref_rutilus	Canada	British Columbia	58.38252778	-129.9187778	male	15-Aug-03	liver	203.1	22.4
MSB:Mamm:199136	MSB199136	TBD	Clethrionomys	rutilus	rutilus	ref_rutilus	BC_ref_rutilus	Canada	British Columbia	58.38252778	-129.9187778	female	15-Aug-03	liver	248.2	26.1
MSB:Mamm:199138	MSB199138	TBD	Clethrionomys	rutilus	rutilus	ref_rutilus	BC_ref_rutilus	Canada	British Columbia	58.38252778	-129.9187778	female	15-Aug-03	liver	353.9	36.2
KU:Mamm:174255	FN3761	TBD	Clethrionomys	rutilus	rutilus	rutilus	BC_rutilus	Canada	British Columbia	58.009979976341128	-130.027732	female	25-Jul-24	liver	110.6	10.6
KU:Mamm:174291	FN3797	TBD	Clethrionomys	rutilus	rutilus	rutilus	BC_rutilus	Canada	British Columbia	57.89750698953867	-130.051723	male	2-Aug-24	liver	194.9	20.6
KU:Mamm:174296	FN3802	TBD	Clethrionomys	rutilus	rutilus	rutilus	BC_rutilus	Canada	British Columbia	57.631142009049654	-130.060169	female	3-Aug-24	liver	129.3	12.6
KU:Mamm:174314	FN3820	TBD	Clethrionomys	rutilus	rutilus	rutilus	BC_rutilus	Canada	British Columbia	57.51865996979177	-130.184823	female	5-Aug-24	liver	105.9	10.2
UAM:Mamm:34216	UAM34216	TBD	Alticola	lemminus	lemminus	outgroup	RUSS_outgroup	Russia		64.38	-173.3	female	24-Aug-94	liver	151.8	16.1
KU:Mamm:173955	FN505	TBD	Clethrionomys	gapperi	rutilus	discordant	SEAK_discordant	United States	Alaska	56.72370502	-132.091779	female	19-Jul-22	liver	154.2	15.9
KU:Mamm:173956	FN506	TBD	Clethrionomys	gapperi	rutilus	discordant	SEAK_discordant	United States	Alaska	56.72510203	-132.090763	female	19-Jul-22	liver	189.4	19.7
KU:Mamm:173984	FN534	TBD	Clethrionomys	gapperi	rutilus	discordant	SEAK_discordant	United States	Alaska	56.71400104	-132.105536	male	20-Jul-22	liver	196.9	21.2
KU:Mamm:173997	FN547	TBD	Clethrionomys	gapperi	rutilus	discordant	SEAK_discordant	United States	Alaska	56.72457498	-132.091592	male	20-Jul-22	liver	177.1	19.2
KU:Mamm:174000	FN550	TBD	Clethrionomys	gapperi	rutilus	discordant	SEAK_discordant	United States	Alaska	56.71489899	-132.102502	male	21-Jul-22	liver	198.9	21.1
KU:Mamm:174022	FN572	TBD	Clethrionomys	gapperi	rutilus	discordant	SEAK_discordant	United States	Alaska	56.66395202	-132.241321	female	22-Jul-22	liver	169.2	17.8
KU:Mamm:174052	FN602	TBD	Clethrionomys	gapperi	rutilus	discordant	SEAK_discordant	United States	Alaska	56.66359001	-132.241976	male	22-Jul-22	liver	216.8	23
KU:Mamm:174053	FN603	TBD	Clethrionomys	gapperi	rutilus	discordant	SEAK_discordant	United States	Alaska	56.66276699	-132.241307	male	22-Jul-22	liver	195.9	20.3
KU:Mamm:174055	FN605	TBD	Clethrionomys	gapperi	rutilus	discordant	SEAK_discordant	United States	Alaska	56.66387097	-132.241794	male	22-Jul-22	liver	192.2	20.7
KU:Mamm:174058	FN608	TBD	Clethrionomys	gapperi	rutilus	discordant	SEAK_discordant	United States	Alaska	56.663014	-132.241882	female	22-Jul-22	liver	142.1	15
UAM:Mamm:50293	UAM50293	TBD	Clethrionomys	gapperi	rutilus	discordant	SEAK_discordant	United States	Alaska	56.36361111	-132.0080556	female	2-Aug-97	liver	182.6	19.4
UAM:Mamm:50296	UAM50296	TBD	Clethrionomys	gapperi	rutilus	discordant	SEAK_discordant	United States	Alaska	56.36361111	-132.0080556	male	4-Aug-97	liver	164.4	18.2
UAM:Mamm:20640	UAM20640	TBD	Clethrionomys	gapperi	gapperi	gapperi	SEAK_gapperi	United States	Alaska	56.18333333	-132.4833333	female	11-Jul-92	liver	178.6	19.2
UAM:Mamm:50109	UAM50109	TBD	Clethrionomys	gapperi	gapperi	gapperi	SEAK_gapperi	United States	Alaska	56.25	-132.3166667	female	20-Nov-97	liver	158.4	17.4
KU:Mamm:174171	FN2538	TBD	Clethrionomys	rutilus	rutilus	rutilus	SEAK_rutilus	United States	Alaska	56.750893	-132.53056	male	4-Jul-23	liver	131.5	14.8
KU:Mamm:174184	FN2551	TBD	Clethrionomys	rutilus	rutilus	rutilus	SEAK_rutilus	United States	Alaska	56.756072	-132.5304	male	5-Jul-23	liver	141.3	15.7
KU:Mamm:174193	FN2560	TBD	Clethrionomys	rutilus	rutilus	rutilus	SEAK_rutilus	United States	Alaska	56.752694	-132.52768	male	5-Jul-23	liver	167.3	18.4
KU:Mamm:174195	FN2562	TBD	Clethrionomys	rutilus	rutilus	rutilus	SEAK_rutilus	United States	Alaska	56.757195	-132.52071	male	5-Jul-23	liver	168.4	18.8
UAM:Mamm:100160	UAM100160	TBD	Clethrionomys	rutilus	rutilus	rutilus	SEAK_rutilus	United States	Alaska	56.93003	-132.862	male	24-Oct-02	liver	164.4	18.7
UAM:Mamm:68436	UAM68436	TBD	Clethrionomys	rutilus	rutilus	rutilus	SEAK_rutilus	United States	Alaska	56.77277778	-132.6075	unknown	1-Aug-97	liver	158.9	17.5
